# Astroglial exosome HepaCAM signaling and ApoE antagonization coordinates early postnatal cortical pyramidal neuronal axon growth and dendritic spine formation

**DOI:** 10.1101/2023.02.14.528554

**Authors:** Shijie Jin, Xuan Chen, Yang Tian, Rachel Jarvis, Vanessa Promes, Yongjie Yang

**Author notes:** To whom correspondence and material request should be addressed: Yongjie Yang, Tufts University, Department of Neuroscience, 136 Harrison Ave, Boston, MA 02111, USA.

## Abstract

Developing astroglia play important roles in regulating synaptogenesis through secreted and contact signals. Whether they regulate postnatal axon growth is unknown. By selectively isolating exosomes using size-exclusion chromatography (SEC) and employing cell-type specific exosome reporter mice, our current results define a secreted astroglial exosome pathway that can spread long-range *in vivo* and stimulate axon growth of cortical pyramidal neurons. Subsequent biochemical and genetic studies found that surface expression of glial HepaCAM protein essentially and sufficiently mediates the axon-stimulating effect of astroglial exosomes. Interestingly, apolipoprotein E (ApoE), a major astroglia-secreted cholesterol carrier to promote synaptogenesis, strongly inhibits the stimulatory effect of astroglial exosomes on axon growth. Developmental ApoE deficiency also significantly reduces spine density of cortical pyramidal neurons. Together, our study suggests a surface contact mechanism of astroglial exosomes in regulating axon growth and its antagonization by ApoE, which collectively coordinates early postnatal pyramidal neuronal axon growth and dendritic spine formation.
