## Supplementary Table 1 for "Astroglial exosome HepaCAM signaling and ApoE antagonization coordinates early postnatal cortical pyramidal neuronal axon growth and dendritic spine formation"

### Sheet: transmembrane proteins
Supplementary Table 1
Detected proteins with at least 3 peptides and mean iBAQ values > 1 x 10^5
Gene symbol	Entrez gene name	Location	Type(s)	Mean iBAQ value
CNTN1	contactin 1	Plasma Membrane	enzyme	756000
GNAI2	G protein subunit alpha i2	Plasma Membrane	enzyme	26100000
GNAO1	G protein subunit alpha o1	Plasma Membrane	enzyme	16800000
GNB1	G protein subunit beta 1	Plasma Membrane	enzyme	15400000
GNB2	G protein subunit beta 2	Plasma Membrane	enzyme	18000000
PLSCR3	phospholipid scramblase 3	Plasma Membrane	enzyme	529000
EDNRB	endothelin receptor type B	Plasma Membrane	G-protein coupled receptor	2770000
GPRC5B	G protein-coupled receptor class C group 5 member B	Plasma Membrane	G-protein coupled receptor	36600000
GPM6A	glycoprotein M6A	Plasma Membrane	ion channel	141000000
TTYH1	tweety family member 1	Plasma Membrane	ion channel	19600000
TTYH3	tweety family member 3	Plasma Membrane	ion channel	1030000
DDR1	discoidin domain receptor tyrosine kinase 1	Plasma Membrane	kinase	647000
APP	amyloid beta precursor protein	Plasma Membrane	other	1490000
CD109	CD109 molecule	Plasma Membrane	other	327000
CD63	CD63 molecule	Plasma Membrane	other	19000000
CD81	CD81 molecule	Plasma Membrane	other	186000000
CD9	CD9 molecule	Plasma Membrane	other	195000000
CSPG4	chondroitin sulfate proteoglycan 4	Plasma Membrane	other	2790000
HEG1	heart development protein with EGF like domains 1	Plasma Membrane	other	22600000
HEPACAM	hepatic and glial cell adhesion molecule	Plasma Membrane	other	3280000
IGSF8	immunoglobulin superfamily member 8	Plasma Membrane	other	14800000
ITM2B	integral membrane protein 2B	Plasma Membrane	other	1480000
ITGA3	integrin subunit alpha 3	Plasma Membrane	other	5510000
ITGB5	integrin subunit beta 5	Plasma Membrane	other	534000
IFITM3	interferon induced transmembrane protein 3	Plasma Membrane	other	76700000
NCAM1	neural cell adhesion molecule 1	Plasma Membrane	other	1340000
PROM1	prominin 1	Plasma Membrane	other	15300000
TNR	tenascin R	Plasma Membrane	other	121000000
TSPAN14	tetraspanin 14	Plasma Membrane	other	3530000
TSPAN6	tetraspanin 6	Plasma Membrane	other	20900000
TSPAN7	tetraspanin 7	Plasma Membrane	other	51500000
TSPAN9	tetraspanin 9	Plasma Membrane	other	5950000
THY1	Thy-1 cell surface antigen	Plasma Membrane	other	10900000
ADAM10	ADAM metallopeptidase domain 10	Plasma Membrane	peptidase	5450000
PTPRZ1	protein tyrosine phosphatase receptor type Z1	Plasma Membrane	phosphatase	235000000
NOTCH1	notch receptor 1	Plasma Membrane	transcription regulator	279000
CD14	CD14 molecule	Plasma Membrane	transmembrane receptor	171000
IGF2R	insulin like growth factor 2 receptor	Plasma Membrane	transmembrane receptor	161000
ITGA6	integrin subunit alpha 6	Plasma Membrane	transmembrane receptor	586000
ITGAM	integrin subunit alpha M	Plasma Membrane	transmembrane receptor	2080000
ITGAV	integrin subunit alpha V	Plasma Membrane	transmembrane receptor	745000
ITGB1	integrin subunit beta 1	Plasma Membrane	transmembrane receptor	11100000
ITGB2	integrin subunit beta 2	Plasma Membrane	transmembrane receptor	2600000
LRP1	LDL receptor related protein 1	Plasma Membrane	transmembrane receptor	5960000
PLXNB1	plexin B1	Plasma Membrane	transmembrane receptor	122000
PLXNB2	plexin B2	Plasma Membrane	transmembrane receptor	1330000
SSC5D	scavenger receptor cysteine rich family member with 5 domains	Plasma Membrane	transmembrane receptor	1260000
ABCA1	ATP binding cassette subfamily A member 1	Plasma Membrane	transporter	865000
ATP1A1	ATPase Na+/K+ transporting subunit alpha 1	Plasma Membrane	transporter	24100000
ATP1B1	ATPase Na+/K+ transporting subunit beta 1	Plasma Membrane	transporter	6720000
ATP1B2	ATPase Na+/K+ transporting subunit beta 2	Plasma Membrane	transporter	2000000
ATP1B3	ATPase Na+/K+ transporting subunit beta 3	Plasma Membrane	transporter	3380000
ATP2B4	ATPase plasma membrane Ca2+ transporting 4	Plasma Membrane	transporter	351000
BSG	basigin (Ok blood group)	Plasma Membrane	transporter	7200000
GJA1	gap junction protein alpha 1	Plasma Membrane	transporter	880000
LDLR	low density lipoprotein receptor	Plasma Membrane	transporter	6350000
MLC1	modulator of VRAC current 1	Plasma Membrane	transporter	3230000
SLC9A3R1	SLC9A3 regulator 1	Plasma Membrane	transporter	6680000
SLC1A3	solute carrier family 1 member 3	Plasma Membrane	transporter	17900000
SLC2A1	solute carrier family 2 member 1	Plasma Membrane	transporter	5160000
SLC3A2	solute carrier family 3 member 2	Plasma Membrane	transporter	6040000
SLC38A3	solute carrier family 38 member 3	Plasma Membrane	transporter	7400000
SLC44A1	solute carrier family 44 member 1	Plasma Membrane	transporter	6210000
SLC7A2	solute carrier family 7 member 2	Plasma Membrane	transporter	474000
Slco1a4	solute carrier organic anion transporter family, member 1a4	Plasma Membrane	transporter	2360000
STAB1	stabilin 1	Plasma Membrane	transporter	786000
